# A fungal effector targets the chloroplast to support biotrophy by balancing disease and plant health

**DOI:** 10.64898/2026.03.23.713812

**Authors:** Djihane Damoo, Matthias Kretschmer, Karen Thulasi Devendrakumar, Sherry Sun, Madeline Iseminger, Leon Pierdzig, Volker Lipka, Kerstin Schmitt, Oliver Valerius, Jennifer Geddes-McAlister, Gerhard H. Braus, Xin Li, Kai Heimel, James W. Kronstad

**Author notes:** Co-corresponding authors: M. Kretschmer,; J. Kronstad. These authors contributed equally and should be considered co-first authors (Djihane Damoo, Matthias Kretschmer).

## Abstract

Fungal pathogens are responsible for substantial crop losses worldwide. There is a pressing need to develop crops with improved disease resistance, especially given that climate change and human activities are exacerbating crop diseases. Our understanding of the molecular mechanisms by which fungi cause disease is incomplete. To address this limitation, we employed proteomics to identify candidate effector proteins from the pathogenic fungus *Ustilago maydis* that co-purified with the chloroplasts of maize host plants during infection. We specifically characterized the role of one putative chloroplast-associated effector, UmPce3, using heterologous expression in the non-host plant *Arabidopsis thaliana*. We discovered that UmPce3 interacts with the chloroplast DEAD-box RNA helicase, AtRH3. Phenotypes associated with the expression of UmPce3 in *Arabidopsis* mirrored those of plants with impaired AtRH3 function and included interference with chloroplast assembly, an impact on photosynthesis, and altered resistance to biotic and abiotic stresses. Support for RH3 as a bona fide effector target was obtained by identifying parallel phenotypic influences of UmPce3 in maize and by demonstrating an interaction between UmPce3 and maize ZmRH3b, an ortholog of AtRh3. Notably, UmPce3 contributes to biotrophy by promoting the virulence of *U. maydis* on maize seedlings and dampening virulence in plants challenged with salinity as an abiotic stress. Overall, this work highlights the chloroplast as a target of fungal pathogenesis and identifies RH3 as a potential hub for pathogen manipulation of organelle function to balance fungal proliferation and host health in support of biotrophy.

**Short summary:** The chloroplast plays a key role in plant immunity, in addition to its central contributions to photosynthesis, metabolism, and tolerance of abiotic stresses. The effector UmPce3 of the maize pathogen *Ustilago maydis* targets the DEAD-box RNA helicase RH3 in host plants to manipulate chloroplast function and enhance fungal pathogenesis. Unexpectedly, UmPce3 also influences host tolerance to salt stress thereby balancing the plant response to biotic and abiotic stressors in support of biotrophic development.
