## Supplemental Table S3 for "A fungal effector targets the chloroplast to support biotrophy by balancing disease and plant health"

### Sheet: Go term
Column	Type	Name	Size	Score	P value	Benj. Hoch. FDR	Mean	Median
biological
Student's T-test Difference Control_3d_Infected_3d	Gene Ontology (biological process)	mRNA splicing, via spliceosome [GO:0000398]	24	-0.590527	5.8977e-07	0.000573257	-1.94431	-2.00914
Student's T-test Difference Control_3d_Infected_3d	Gene Ontology (biological process)	lysine biosynthetic process via diaminopimelate [GO:0009089]	15	0.661472	9.49958e-06	0.00461679	0.928193	0.981886
Student's T-test Difference Control_3d_Infected_3d	Gene Ontology (biological process)	proteasome-mediated ubiquitin-dependent protein catabolic process [GO:0043161]	16	-0.602711	3.09113e-05	0.0100153	-1.82513	-2.14578
Student's T-test Difference Control_3d_Infected_3d	Gene Ontology (biological process)	arginine biosynthetic process [GO:0006526]	10	0.761578	3.10481e-05	0.0075447	1.19753	1.12393
Student's T-test Difference Control_3d_Infected_3d	Gene Ontology (biological process)	nucleosome assembly [GO:0006334]	13	-0.648104	5.3393e-05	0.0103796	-2.04478	-2.17523
Student's T-test Difference Control_3d_Infected_3d	Gene Ontology (biological process)	cytoplasmic translation [GO:0002181]	18	-0.545995	6.26902e-05	0.0101558	-1.77782	-1.89539
Student's T-test Difference Control_3d_Infected_3d	Gene Ontology (biological process)	glutamine metabolic process [GO:0006541]	17	0.561069	6.39865e-05	0.00888499	0.760933	1.0436
Student's T-test Difference Control_3d_Infected_3d	Gene Ontology (biological process)	protoporphyrinogen IX biosynthetic process [GO:0006782]	12	0.616957	0.000219281	0.0266427	0.83451	0.860611
Student's T-test Difference Control_3d_Infected_3d	Gene Ontology (biological process)	photosynthesis [GO:0015979]	88	0.230153	0.000219748	0.0237328	0.0126161	-0.017334
Student's T-test Difference Control_3d_Infected_3d	Gene Ontology (biological process)	vesicle-mediated transport [GO:0016192]	19	-0.488944	0.000231451	0.0224971	-1.56982	-1.49546
Student's T-test Difference Control_3d_Infected_3d	Gene Ontology (biological process)	'de novo' IMP biosynthetic process [GO:0006189]	14	0.550478	0.000369837	0.0326801	0.621801	0.686363
Student's T-test Difference Control_3d_Infected_3d	Gene Ontology (biological process)	cell differentiation [GO:0030154]	9	-0.683745	0.000387479	0.0313858	-2.33137	-2.34695
Student's T-test Difference Control_3d_Infected_3d	Gene Ontology (biological process)	RNA modification [GO:0009451]	11	0.602352	0.000550166	0.0411355	0.786795	0.872933
Student's T-test Difference Control_3d_Infected_3d	Gene Ontology (biological process)	mitotic cell cycle [GO:0000278]	7	-0.75136	0.000582045	0.0404105	-2.58694	-3.08155
Student's T-test Difference Control_3d_Infected_3d	Gene Ontology (biological process)	microtubule cytoskeleton organization [GO:0000226]	5	-0.87224	0.000735954	0.0476898	-2.95419	-3.20733
Student's T-test Difference Control_3d_Infected_3d	Gene Ontology (biological process)	DNA-templated transcription termination [GO:0006353]	10	0.609123	0.000863023	0.0493446	0.791098	0.580516
Student's T-test Difference Control_3d_Infected_3d	Gene Ontology (biological process)	spliceosomal snRNP assembly [GO:0000387]	6	-0.784508	0.000882201	0.0476388	-2.68575	-2.54903
Student's T-test Difference Control_5d_Infected_5d	Gene Ontology (biological process)	chloroplast organization [GO:0009658]	27	0.606689	5.1296e-08	4.98597e-05	1.25447	0.793833
Student's T-test Difference Control_5d_Infected_5d	Gene Ontology (biological process)	vesicle-mediated transport [GO:0016192]	19	-0.589423	8.8353e-06	0.00429396	-1.82197	-1.7073
Student's T-test Difference Control_5d_Infected_5d	Gene Ontology (biological process)	tricarboxylic acid cycle [GO:0006099]	30	-0.456883	1.54649e-05	0.00501064	-1.5093	-1.37053
Student's T-test Difference Control_5d_Infected_5d	Gene Ontology (biological process)	Group II intron splicing [GO:0000373]	13	0.66405	3.40432e-05	0.00827249	1.76172	1.70462
Student's T-test Difference Control_5d_Infected_5d	Gene Ontology (biological process)	embryo development ending in seed dormancy [GO:0009793]	15	0.597886	6.1407e-05	0.0119375	1.23687	1.0804
Student's T-test Difference Control_5d_Infected_5d	Gene Ontology (biological process)	proteasome-mediated ubiquitin-dependent protein catabolic process [GO:0043161]	16	-0.558318	0.000111393	0.0180456	-1.88593	-2.25161
Student's T-test Difference Control_5d_Infected_5d	Gene Ontology (biological process)	mRNA processing [GO:0006397]	30	0.398543	0.000163193	0.0226606	0.724651	0.66002
Student's T-test Difference Control_5d_Infected_5d	Gene Ontology (biological process)	plastid transcription [GO:0042793]	6	0.858572	0.000268519	0.0326251	2.28465	2.08898
Student's T-test Difference Control_5d_Infected_5d	Gene Ontology (biological process)	glycolytic process [GO:0006096]	36	-0.347128	0.000325368	0.0351397	-1.25569	-1.15847
Student's T-test Difference Control_5d_Infected_5d	Gene Ontology (biological process)	response to wounding [GO:0009611]	6	-0.831323	0.000418288	0.0406576	-3.76436	-3.84627
Student's T-test Difference Control_7d_Infected_7d	Gene Ontology (biological process)	nucleosome assembly [GO:0006334]	13	-0.690283	1.67064e-05	0.0162386	-2.33946	-2.00453
Student's T-test Difference Control_7d_Infected_7d	Gene Ontology (biological process)	protein import into nucleus [GO:0006606]	12	-0.684922	4.05303e-05	0.0196977	-2.43264	-2.28077
Student's T-test Difference Control_7d_Infected_7d	Gene Ontology (biological process)	endoplasmic reticulum to Golgi vesicle-mediated transport [GO:0006888]	9	-0.766035	6.97609e-05	0.0226025	-2.76407	-2.94035
Student's T-test Difference Control_7d_Infected_7d	Gene Ontology (biological process)	chloroplast rRNA processing [GO:1901259]	10	0.718057	8.52498e-05	0.0207157	0.770783	0.795267
Student's T-test Difference Control_7d_Infected_7d	Gene Ontology (biological process)	chloroplast organization [GO:0009658]	27	0.436708	8.94408e-05	0.0173873	0.164931	0.303233
Student's T-test Difference Control_7d_Infected_7d	Gene Ontology (biological process)	Group II intron splicing [GO:0000373]	13	0.616004	0.000122205	0.0197972	0.599768	0.933127
Student's T-test Difference PK_Control_7d_PK_Infected_7d	Gene Ontology (biological process)	reductive pentose-phosphate cycle [GO:0019253]	10	0.732224	4.34304e-05	0.0422143	1.23222	1.24169
Student's T-test Difference PK_Control_7d_PK_Infected_7d	Gene Ontology (biological process)	lipid metabolic process [GO:0006629]	22	-0.474452	8.74604e-05	0.0425057	-1.53542	-0.915431
Student's T-test Difference PK_Control_7d_PK_Infected_7d	Gene Ontology (biological process)	photosynthetic electron transport chain [GO:0009767]	10	0.699946	9.29852e-05	0.0301272	1.25327	1.31414
cellular
Student's T-test Difference Control_3d_Infected_3d	Gene Ontology (cellular component)	chloroplast [GO:0009507]	261	0.412347	9.1839e-29	2.48884e-26	0.325782	0.348366
Student's T-test Difference Control_3d_Infected_3d	Gene Ontology (cellular component)	nucleus [GO:0005634]	261	-0.403669	1.23592e-27	1.67467e-25	-1.41551	-1.45764
Student's T-test Difference Control_3d_Infected_3d	Gene Ontology (cellular component)	chloroplast stroma [GO:0009570]	55	0.496642	2.41692e-10	2.18328e-08	0.504591	0.613034
Student's T-test Difference Control_3d_Infected_3d	Gene Ontology (cellular component)	nucleosome [GO:0000786]	35	-0.568982	6.52118e-09	4.4181e-07	-1.84917	-1.8073
Student's T-test Difference Control_3d_Infected_3d	Gene Ontology (cellular component)	spliceosomal complex [GO:0005681]	15	-0.651245	1.30186e-05	0.000705606	-2.22503	-2.1593
Student's T-test Difference Control_3d_Infected_3d	Gene Ontology (cellular component)	mitochondrial matrix [GO:0005759]	12	0.722282	1.51418e-05	0.000683907	1.05227	1.30717
Student's T-test Difference Control_3d_Infected_3d	Gene Ontology (cellular component)	cytosolic large ribosomal subunit [GO:0022625]	50	-0.347312	2.38914e-05	0.000924938	-1.28566	-1.19872
Student's T-test Difference Control_3d_Infected_3d	Gene Ontology (cellular component)	mitochondrial inner membrane [GO:0005743]	43	-0.34693	8.94625e-05	0.00303054	-1.21494	-1.1166
Student's T-test Difference Control_3d_Infected_3d	Gene Ontology (cellular component)	nuclear pore [GO:0005643]	11	-0.666325	0.000132369	0.00398578	-1.97957	-2.02786
Student's T-test Difference Control_3d_Infected_3d	Gene Ontology (cellular component)	microtubule [GO:0005874]	11	-0.654321	0.000174624	0.0047323	-2.24083	-2.50888
Student's T-test Difference Control_3d_Infected_3d	Gene Ontology (cellular component)	endoplasmic reticulum membrane [GO:0005789]	24	-0.441377	0.000189163	0.00466029	-1.44731	-1.4194
Student's T-test Difference Control_3d_Infected_3d	Gene Ontology (cellular component)	proteasome complex [GO:0000502]	10	-0.641213	0.000452724	0.010224	-2.02707	-1.7625
Student's T-test Difference Control_3d_Infected_3d	Gene Ontology (cellular component)	extrinsic component of membrane [GO:0019898]	20	0.452031	0.000479516	0.00999607	0.472833	0.423552
Student's T-test Difference Control_3d_Infected_3d	Gene Ontology (cellular component)	photosystem II oxygen evolving complex [GO:0009654]	24	0.391418	0.00093123	0.018026	0.35846	0.316301
Student's T-test Difference Control_3d_Infected_3d	Gene Ontology (cellular component)	endoplasmic reticulum lumen [GO:0005788]	8	-0.670622	0.00103161	0.0186378	-2.12068	-1.73413
Student's T-test Difference Control_3d_Infected_3d	Gene Ontology (cellular component)	nuclear envelope [GO:0005635]	4	-0.861372	0.00286182	0.048472	-2.66571	-2.77578
Student's T-test Difference Control_3d_Infected_3d	Gene Ontology (cellular component)	respiratory chain complex I [GO:0045271]	12	-0.49396	0.0030872	0.0492137	-1.54181	-1.59631
Student's T-test Difference Control_3d_Infected_3d	Gene Ontology (cellular component)	proteasome regulatory particle, base subcomplex [GO:0008540]	5	-0.76388	0.00311215	0.0468552	-2.24804	-2.17717
Student's T-test Difference Control_3d_Infected_3d	Gene Ontology (cellular component)	membrane [GO:0016020]	407	-0.0891612	0.00327242	0.0466751	-0.582137	-0.447266
Student's T-test Difference Control_5d_Infected_5d	Gene Ontology (cellular component)	chloroplast [GO:0009507]	261	0.278128	5.70634e-14	1.54642e-11	0.37401	0.213967
Student's T-test Difference Control_5d_Infected_5d	Gene Ontology (cellular component)	chloroplast stroma [GO:0009570]	55	0.402874	2.70738e-07	3.6685e-05	0.729195	0.5498
Student's T-test Difference Control_5d_Infected_5d	Gene Ontology (cellular component)	cytoplasm [GO:0005737]	341	-0.1641	5.46392e-07	4.93574e-05	-0.832594	-0.723234
Student's T-test Difference Control_5d_Infected_5d	Gene Ontology (cellular component)	cytosolic large ribosomal subunit [GO:0022625]	50	-0.384757	2.78456e-06	0.000188654	-1.35117	-1.40643
Student's T-test Difference Control_5d_Infected_5d	Gene Ontology (cellular component)	cytosol [GO:0005829]	125	-0.244492	3.16036e-06	0.000171292	-1.03248	-0.873198
Student's T-test Difference Control_5d_Infected_5d	Gene Ontology (cellular component)	peroxisome [GO:0005777]	17	-0.629412	7.1265e-06	0.00032188	-2.18353	-2.25073
Student's T-test Difference Control_5d_Infected_5d	Gene Ontology (cellular component)	cytosolic small ribosomal subunit [GO:0022627]	20	-0.510761	7.80453e-05	0.00302147	-1.50339	-1.89605
Student's T-test Difference Control_5d_Infected_5d	Gene Ontology (cellular component)	mitochondrial inner membrane [GO:0005743]	43	-0.344884	9.65714e-05	0.00327135	-1.23158	-1.40623
Student's T-test Difference Control_5d_Infected_5d	Gene Ontology (cellular component)	Golgi membrane [GO:0000139]	21	-0.427341	0.000708413	0.0213311	-1.53123	-1.43668
Student's T-test Difference Control_5d_Infected_5d	Gene Ontology (cellular component)	COPI vesicle coat [GO:0030126]	6	-0.793264	0.000760631	0.0206131	-2.82524	-2.62107
Student's T-test Difference Control_5d_Infected_5d	Gene Ontology (cellular component)	respiratory chain complex I [GO:0045271]	12	-0.560492	0.000775342	0.0191016	-1.82641	-1.94049
Student's T-test Difference Control_5d_Infected_5d	Gene Ontology (cellular component)	microtubule [GO:0005874]	11	-0.576441	0.000931744	0.0210419	-2.43201	-2.61186
Student's T-test Difference Control_5d_Infected_5d	Gene Ontology (cellular component)	nucleus [GO:0005634]	261	-0.115224	0.00185079	0.038582	-0.651552	-0.243133
Student's T-test Difference Control_5d_Infected_5d	Gene Ontology (cellular component)	eukaryotic 43S preinitiation complex [GO:0016282]	10	-0.568285	0.00185779	0.0359615	-1.99041	-1.82445
Student's T-test Difference Control_5d_Infected_5d	Gene Ontology (cellular component)	eukaryotic 48S preinitiation complex [GO:0033290]	10	-0.568285	0.00185779	0.033564	-1.99041	-1.82445
Student's T-test Difference Control_5d_Infected_5d	Gene Ontology (cellular component)	chloroplast outer membrane [GO:0009707]	15	0.45703	0.00218948	0.0370843	0.596662	0.822767
Student's T-test Difference Control_5d_Infected_5d	Gene Ontology (cellular component)	chaperonin-containing T-complex [GO:0005832]	4	-0.875033	0.00242053	0.0385861	-3.08326	-2.99424
Student's T-test Difference Control_5d_Infected_5d	Gene Ontology (cellular component)	nucleosome [GO:0000786]	35	-0.292761	0.00279624	0.042099	-0.948847	-0.865067
Student's T-test Difference Control_7d_Infected_7d	Gene Ontology (cellular component)	nucleus [GO:0005634]	261	-0.295934	1.35605e-15	3.67488e-13	-1.28199	-1.318
Student's T-test Difference Control_7d_Infected_7d	Gene Ontology (cellular component)	chloroplast [GO:0009507]	261	0.283781	1.84081e-14	2.4943e-12	-0.157092	0.0514666
Student's T-test Difference Control_7d_Infected_7d	Gene Ontology (cellular component)	chloroplast thylakoid membrane [GO:0009535]	119	0.362383	1.58824e-11	1.43471e-09	-0.0192265	0.144001
Student's T-test Difference Control_7d_Infected_7d	Gene Ontology (cellular component)	nucleosome [GO:0000786]	35	-0.586401	2.19309e-09	1.48582e-07	-1.92502	-1.9773
Student's T-test Difference Control_7d_Infected_7d	Gene Ontology (cellular component)	cytoplasm [GO:0005737]	341	-0.147673	6.66101e-06	0.000361027	-0.947241	-0.698467
Student's T-test Difference Control_7d_Infected_7d	Gene Ontology (cellular component)	photosystem II oxygen evolving complex [GO:0009654]	24	0.484895	4.0827e-05	0.00184402	0.19627	0.23945
Student's T-test Difference Control_7d_Infected_7d	Gene Ontology (cellular component)	chloroplast stroma [GO:0009570]	55	0.320142	4.43761e-05	0.00171799	-0.107912	0.248566
Student's T-test Difference Control_7d_Infected_7d	Gene Ontology (cellular component)	photosystem II [GO:0009523]	40	0.357479	9.76312e-05	0.00330726	0.011339	0.17225
Student's T-test Difference Control_7d_Infected_7d	Gene Ontology (cellular component)	extrinsic component of membrane [GO:0019898]	20	0.503148	0.000100927	0.00303903	0.231438	0.32395
Student's T-test Difference Control_7d_Infected_7d	Gene Ontology (cellular component)	Golgi apparatus [GO:0005794]	23	-0.423849	0.000446104	0.0120894	-1.61154	-1.33483
Student's T-test Difference Control_7d_Infected_7d	Gene Ontology (cellular component)	COPI vesicle coat [GO:0030126]	6	-0.816492	0.000535033	0.0131813	-2.92698	-2.57143
Student's T-test Difference Control_7d_Infected_7d	Gene Ontology (cellular component)	nuclear pore [GO:0005643]	11	-0.592788	0.00067007	0.0151324	-2.23091	-2.54433
Student's T-test Difference Control_7d_Infected_7d	Gene Ontology (cellular component)	endoplasmic reticulum membrane [GO:0005789]	24	-0.360019	0.00231788	0.0483188	-1.55697	-1.09311
Student's T-test Difference Control_7d_Infected_7d	Gene Ontology (cellular component)	nuclear envelope [GO:0005635]	4	-0.878248	0.00235145	0.0455173	-3.12773	-3.16128
Student's T-test Difference Control_7d_Infected_7d	Gene Ontology (cellular component)	photosystem I [GO:0009522]	34	0.301163	0.00245494	0.0443526	-0.0525599	0.0389671
Student's T-test Difference Control_7d_Infected_7d	Gene Ontology (cellular component)	Golgi membrane [GO:0000139]	21	-0.378825	0.00270446	0.0458069	-1.6282	-1.98272
Student's T-test Difference Control_7d_Infected_7d	Gene Ontology (cellular component)	nuclear membrane [GO:0031965]	4	-0.854139	0.00309314	0.0493083	-3.24202	-3.34144
Student's T-test Difference PK_Control_5d_PK_Infected_5d	Gene Ontology (cellular component)	chloroplast thylakoid membrane [GO:0009535]	119	0.336929	1.69546e-10	4.5947e-08	0.462161	0.444234
Student's T-test Difference PK_Control_5d_PK_Infected_5d	Gene Ontology (cellular component)	extracellular region [GO:0005576]	43	-0.404364	3.22911e-06	0.000437544	-2.42501	-1.95346
Student's T-test Difference PK_Control_5d_PK_Infected_5d	Gene Ontology (cellular component)	photosystem I [GO:0009522]	34	0.356134	0.000261683	0.0236387	0.176936	0.576533
Student's T-test Difference PK_Control_5d_PK_Infected_5d	Gene Ontology (cellular component)	photosystem II [GO:0009523]	40	0.316662	0.000435037	0.0294738	0.188373	0.374851
Student's T-test Difference PK_Control_7d_PK_Infected_7d	Gene Ontology (cellular component)	chloroplast thylakoid membrane [GO:0009535]	119	0.31459	2.37047e-09	6.42398e-07	0.423553	0.542599
Student's T-test Difference PK_Control_7d_PK_Infected_7d	Gene Ontology (cellular component)	extracellular region [GO:0005576]	43	-0.445222	2.86579e-07	3.88315e-05	-2.19696	-1.62767
Student's T-test Difference PK_Control_7d_PK_Infected_7d	Gene Ontology (cellular component)	photosystem II [GO:0009523]	40	0.390661	1.39288e-05	0.00125824	0.459542	0.587517
Student's T-test Difference PK_Control_7d_PK_Infected_7d	Gene Ontology (cellular component)	photosystem II oxygen evolving complex [GO:0009654]	24	0.442477	0.000133319	0.00903234	0.9186	1.07004
Student's T-test Difference PK_Control_7d_PK_Infected_7d	Gene Ontology (cellular component)	photosystem I [GO:0009522]	34	0.337652	0.000530005	0.0287263	0.450291	0.584734
Student's T-test Difference PK_Control_7d_PK_Infected_7d	Gene Ontology (cellular component)	chloroplast [GO:0009507]	261	0.123583	0.000662884	0.0299402	-0.102631	0
Student's T-test Difference PK_Control_7d_PK_Infected_7d	Gene Ontology (cellular component)	extrinsic component of membrane [GO:0019898]	20	0.42876	0.000721964	0.0279503	0.857018	1.07004
molecular
Student's T-test Difference Control_3d_Infected_3d	Gene Ontology (molecular function)	RNA binding [GO:0003723]	223	-0.239841	1.79432e-09	1.7064e-06	-1.0651	-1.17933
Student's T-test Difference Control_7d_Infected_7d	Gene Ontology (molecular function)	structural constituent of chromatin [GO:0030527]	32	-0.569349	2.75137e-08	2.61656e-05	-1.85095	-1.9242
Student's T-test Difference Control_3d_Infected_3d	Gene Ontology (molecular function)	structural constituent of chromatin [GO:0030527]	32	-0.551442	7.46159e-08	3.54798e-05	-1.79613	-1.79863
Student's T-test Difference Control_5d_Infected_5d	Gene Ontology (molecular function)	mRNA binding [GO:0003729]	113	0.289208	1.52227e-07	0.000144768	0.483388	0.529567
Student's T-test Difference Control_3d_Infected_3d	Gene Ontology (molecular function)	DNA binding [GO:0003677]	101	-0.302827	1.99909e-07	6.33712e-05	-1.23987	-1.20867
Student's T-test Difference Control_7d_Infected_7d	Gene Ontology (molecular function)	structural constituent of nuclear pore [GO:0017056]	13	-0.747914	3.09664e-06	0.00147245	-2.66257	-2.93816
Student's T-test Difference Control_3d_Infected_3d	Gene Ontology (molecular function)	protein heterodimerization activity [GO:0046982]	26	-0.488765	1.69644e-05	0.00403328	-1.6311	-1.54778
Student's T-test Difference Control_3d_Infected_3d	Gene Ontology (molecular function)	structural constituent of cytoskeleton [GO:0005200]	8	-0.87557	1.82991e-05	0.0034805	-2.9	-2.86417
Student's T-test Difference PK_Control_5d_PK_Infected_5d	Gene Ontology (molecular function)	chlorophyll binding [GO:0016168]	35	0.409014	2.10709e-05	0.0200384	0.300225	0.591868
Student's T-test Difference Control_7d_Infected_7d	Gene Ontology (molecular function)	protein heterodimerization activity [GO:0046982]	26	-0.479893	2.38848e-05	0.00757147	-1.57336	-1.63658
Student's T-test Difference PK_Control_7d_PK_Infected_7d	Gene Ontology (molecular function)	chlorophyll binding [GO:0016168]	35	0.400324	3.07686e-05	0.0292609	0.475826	0.643267
Student's T-test Difference PK_Control_5d_PK_Infected_5d	Gene Ontology (molecular function)	chitinase activity [GO:0004568]	7	-0.883033	3.75589e-05	0.0178592	-4.41492	-3.99605
Student's T-test Difference Control_3d_Infected_3d	Gene Ontology (molecular function)	nucleosomal DNA binding [GO:0031492]	19	-0.546856	3.82083e-05	0.00605601	-1.72014	-1.64537
Student's T-test Difference Control_7d_Infected_7d	Gene Ontology (molecular function)	mRNA binding [GO:0003729]	113	0.216802	8.41097e-05	0.0199971	-0.206854	0
Student's T-test Difference Control_5d_Infected_5d	Gene Ontology (molecular function)	structural molecule activity [GO:0005198]	13	-0.627696	8.9405e-05	0.0425121	-2.17597	-2.10811
Student's T-test Difference Control_7d_Infected_7d	Gene Ontology (molecular function)	nucleosomal DNA binding [GO:0031492]	19	-0.502647	0.000152701	0.0290437	-1.54809	-1.9773
Student's T-test Difference Control_7d_Infected_7d	Gene Ontology (molecular function)	chlorophyll binding [GO:0016168]	35	0.368241	0.00017195	0.0272541	0.0380141	0.165533
Student's T-test Difference Control_7d_Infected_7d	Gene Ontology (molecular function)	potassium ion binding [GO:0030955]	9	-0.714652	0.000206989	0.028121	-2.37458	-2.33034
Student's T-test Difference Control_7d_Infected_7d	Gene Ontology (molecular function)	pyruvate kinase activity [GO:0004743]	9	-0.714652	0.000206989	0.0246059	-2.37458	-2.33034
Student's T-test Difference Control_7d_Infected_7d	Gene Ontology (molecular function)	DNA binding [GO:0003677]	101	-0.213263	0.00024919	0.0263311	-1.13447	-0.961833
Student's T-test Difference Control_3d_Infected_3d	Gene Ontology (molecular function)	structural molecule activity [GO:0005198]	13	-0.580269	0.000297602	0.0404314	-1.80909	-1.73742
Student's T-test Difference Control_3d_Infected_3d	Gene Ontology (molecular function)	amino acid binding [GO:0016597]	7	0.787514	0.00031171	0.0370546	1.25329	1.26793
Student's T-test Difference Control_7d_Infected_7d	Gene Ontology (molecular function)	rRNA binding [GO:0019843]	39	0.330282	0.000377739	0.0359229	-0.0687434	0.148233

### Sheet: Keywords
Column	Type	Name	Size	Score	P value	Benj. Hoch. FDR	Mean	Median
keyword
Student's T-test Difference Control_3d_Infected_3d	Keywords	Nucleus	240	-0.407296	4.02492e-26	1.4208e-23	-1.42618	-1.41236
Student's T-test Difference Control_3d_Infected_3d	Keywords	Plastid	336	0.290591	1.35331e-18	2.38858e-16	0.0945923	0.0548506
Student's T-test Difference Control_3d_Infected_3d	Keywords	Chloroplast	297	0.282141	6.47637e-16	7.62053e-14	0.0926769	0.0135002
Student's T-test Difference Control_3d_Infected_3d	Keywords	Transit peptide	306	0.269732	4.85792e-15	4.28712e-13	0.0541922	0.0496829
Student's T-test Difference Control_3d_Infected_3d	Keywords	Amino-acid biosynthesis	103	0.397933	5.28268e-12	3.72957e-10	0.341102	0.443066
Student's T-test Difference Control_3d_Infected_3d	Keywords	Endoplasmic reticulum	58	-0.502273	4.90974e-11	2.88857e-09	-1.61756	-1.36517
Student's T-test Difference Control_3d_Infected_3d	Keywords	Proteasome	34	-0.607385	1.02056e-09	5.14656e-08	-1.84977	-1.85738
Student's T-test Difference Control_3d_Infected_3d	Keywords	Cytoplasm	137	-0.300116	2.34995e-09	1.03692e-07	-1.198	-1.3365
Student's T-test Difference Control_3d_Infected_3d	Keywords	Transport	281	-0.200431	2.19101e-08	8.59364e-07	-0.850998	-0.820343
Student's T-test Difference Control_3d_Infected_3d	Keywords	DNA-binding	115	-0.305229	2.38706e-08	8.42633e-07	-1.21288	-1.23017
Student's T-test Difference Control_3d_Infected_3d	Keywords	Chromosome	37	-0.511644	8.15762e-08	2.61785e-06	-1.6952	-1.75847
Student's T-test Difference Control_3d_Infected_3d	Keywords	Membrane	680	-0.131005	8.72237e-08	2.56583e-06	-0.659096	-0.449967
Student's T-test Difference Control_3d_Infected_3d	Keywords	Protein transport	77	-0.304985	4.49114e-06	0.000121952	-1.09559	-1.1337
Student's T-test Difference Control_3d_Infected_3d	Keywords	Mitochondrion inner membrane	36	-0.442103	4.82714e-06	0.000121713	-1.43727	-1.40932
Student's T-test Difference Control_3d_Infected_3d	Keywords	Coiled coil	187	-0.195546	6.35869e-06	0.000149641	-0.961866	-0.993814
Student's T-test Difference Control_3d_Infected_3d	Keywords	Microtubule	10	-0.81583	8.10512e-06	0.000178819	-2.65747	-2.51494
Student's T-test Difference Control_3d_Infected_3d	Keywords	Transmembrane helix	528	-0.10918	5.6604e-05	0.00117537	-0.628038	-0.443434
Student's T-test Difference Control_3d_Infected_3d	Keywords	mRNA splicing	48	-0.335412	6.3637e-05	0.00124799	-1.4298	-1.33284
Student's T-test Difference Control_3d_Infected_3d	Keywords	Nucleosome core	24	-0.47144	6.68198e-05	0.00124144	-1.60463	-1.40315
Student's T-test Difference Control_3d_Infected_3d	Keywords	Spliceosome	17	-0.553716	7.97282e-05	0.0014072	-1.91431	-1.76407
Student's T-test Difference Control_3d_Infected_3d	Keywords	WD repeat	34	-0.388985	9.2089e-05	0.00154797	-1.36713	-1.68823
Student's T-test Difference Control_3d_Infected_3d	Keywords	Transmembrane	570	-0.101845	0.000105784	0.00169736	-0.609785	-0.431014
Student's T-test Difference Control_3d_Infected_3d	Keywords	Ligase	88	0.241445	0.000105989	0.0016267	-0.0165651	0.344615
Student's T-test Difference Control_3d_Infected_3d	Keywords	Zinc-finger	65	-0.278783	0.000113903	0.00167532	-1.12034	-1.00222
Student's T-test Difference Control_3d_Infected_3d	Keywords	NADP	80	0.246582	0.000157572	0.00222492	0.0675404	0.00675011
Student's T-test Difference Control_3d_Infected_3d	Keywords	Cytoskeleton	14	-0.577223	0.000188673	0.0025616	-1.9781	-2.19779
Student's T-test Difference Control_3d_Infected_3d	Keywords	ER-Golgi transport	19	-0.492738	0.00020683	0.00270411	-1.53226	-1.4133
Student's T-test Difference Control_3d_Infected_3d	Keywords	Hydrolase	361	0.117699	0.000231939	0.00292409	-0.289729	0
Student's T-test Difference Control_3d_Infected_3d	Keywords	Serine protease	20	0.47003	0.000282344	0.0034368	0.708964	0.505383
Student's T-test Difference Control_3d_Infected_3d	Keywords	Transferase	392	0.11133	0.00030392	0.00357612	-0.32236	0
Student's T-test Difference Control_3d_Infected_3d	Keywords	Mitochondrion	83	-0.227636	0.000382556	0.00435621	-0.980627	-1.08699
Student's T-test Difference Control_3d_Infected_3d	Keywords	Differentiation	9	-0.683745	0.000387479	0.00427438	-2.33137	-2.34695
Student's T-test Difference Control_3d_Infected_3d	Keywords	Flowering	9	-0.683745	0.000387479	0.00414485	-2.33137	-2.34695
Student's T-test Difference Control_3d_Infected_3d	Keywords	Ion transport	67	-0.251482	0.000410593	0.00426292	-0.960411	-0.902057
Student's T-test Difference Control_3d_Infected_3d	Keywords	Isoprene biosynthesis	14	0.544281	0.000430512	0.00434202	0.828764	0.887456
Student's T-test Difference Control_3d_Infected_3d	Keywords	Methylation	15	-0.521727	0.000478116	0.00468819	-1.75901	-1.697
Student's T-test Difference Control_3d_Infected_3d	Keywords	Lysine biosynthesis	11	0.604694	0.000523377	0.0049933	0.808456	0.928666
Student's T-test Difference Control_3d_Infected_3d	Keywords	Porphyrin biosynthesis	13	0.556143	0.000526349	0.00488951	0.722973	0.780233
Student's T-test Difference Control_3d_Infected_3d	Keywords	rRNA-binding	35	0.332523	0.00069571	0.00629707	0.155447	0.480466
Student's T-test Difference Control_3d_Infected_3d	Keywords	Arginine biosynthesis	7	0.740483	0.0006988	0.00616691	1.10459	1.10427
Student's T-test Difference Control_3d_Infected_3d	Keywords	Hydrogen ion transport	37	-0.323156	0.000704889	0.00606892	-1.14148	-1.21593
Student's T-test Difference Control_3d_Infected_3d	Keywords	Branched-chain amino acid biosynthesis	18	0.461534	0.0007162	0.00601949	0.515275	0.601566
Student's T-test Difference Control_3d_Infected_3d	Keywords	Signal	282	-0.120133	0.000780294	0.00640567	-0.736745	-0.530873
Student's T-test Difference Control_3d_Infected_3d	Keywords	RNA-binding	231	-0.130454	0.000880163	0.00706131	-0.886452	-0.635199
Student's T-test Difference Control_3d_Infected_3d	Keywords	Lipoprotein	21	-0.417961	0.000939509	0.00736993	-1.29995	-1.40465
Student's T-test Difference Control_3d_Infected_3d	Keywords	Cytoplasmic vesicle	12	-0.5366	0.00130745	0.0100332	-1.69262	-1.61381
Student's T-test Difference Control_3d_Infected_3d	Keywords	Respiratory chain	18	-0.437334	0.0013464	0.0101123	-1.52243	-1.78019
Student's T-test Difference Control_3d_Infected_3d	Keywords	Purine biosynthesis	16	0.461099	0.00143429	0.010548	0.399442	0.674651
Student's T-test Difference Control_3d_Infected_3d	Keywords	Iron-sulfur	66	0.223484	0.00182874	0.0131744	0.0124031	0
Student's T-test Difference Control_3d_Infected_3d	Keywords	Initiation factor	31	-0.31956	0.00214893	0.0151714	-1.2599	-1.3315
Student's T-test Difference Control_3d_Infected_3d	Keywords	Glycolysis	35	-0.298248	0.0023524	0.0162823	-1.29959	-1.41538
Student's T-test Difference Control_3d_Infected_3d	Keywords	Oxidoreductase	287	0.106072	0.00278556	0.0189097	-0.261364	-0.0799669
Student's T-test Difference Control_3d_Infected_3d	Keywords	Glutamine amidotransferase	14	0.461341	0.00284371	0.0189402	0.481004	0.8085
Student's T-test Difference Control_3d_Infected_3d	Keywords	Magnesium	140	0.14641	0.00324326	0.0212013	-0.236404	0
Student's T-test Difference Control_3d_Infected_3d	Keywords	Ubiquinone	14	-0.453916	0.00332347	0.0213306	-1.4966	-1.66565
Student's T-test Difference Control_3d_Infected_3d	Keywords	Histidine biosynthesis	7	0.640827	0.00334828	0.0211061	0.992679	0.956899
Student's T-test Difference Control_3d_Infected_3d	Keywords	mRNA processing	71	-0.201259	0.00362388	0.0224426	-1.10576	-0.711409
Student's T-test Difference Control_3d_Infected_3d	Keywords	Ubl conjugation pathway	30	-0.30535	0.00391314	0.0238162	-1.28883	-1.43257
Student's T-test Difference Control_3d_Infected_3d	Keywords	Aminopeptidase	12	0.475928	0.00435946	0.0260829	0.251275	0.719284
Student's T-test Difference Control_3d_Infected_3d	Keywords	Transcription termination	7	0.619992	0.00453367	0.0266731	0.880702	0.500834
Student's T-test Difference Control_3d_Infected_3d	Keywords	Threonine biosynthesis	9	0.541428	0.00495599	0.0286797	0.691001	0.928666
Student's T-test Difference Control_3d_Infected_3d	Keywords	Serine biosynthesis	6	0.651791	0.00572687	0.0326062	0.726239	0.69745
Student's T-test Difference Control_3d_Infected_3d	Keywords	Glutathione biosynthesis	3	0.921086	0.00574353	0.032182	1.6211	1.56737
Student's T-test Difference Control_3d_Infected_3d	Keywords	Protease inhibitor	8	-0.562953	0.00587159	0.0323855	-1.7453	-1.63471
Student's T-test Difference Control_3d_Infected_3d	Keywords	Pentose shunt	6	0.646431	0.00613832	0.0333358	0.76309	0.810905
Student's T-test Difference Control_3d_Infected_3d	Keywords	mRNA transport	10	-0.500563	0.00618222	0.0330655	-1.5383	-1.7497
Student's T-test Difference Control_3d_Infected_3d	Keywords	Tryptophan biosynthesis	15	0.405553	0.00662772	0.0349192	0.304243	0.363034
Student's T-test Difference Control_3d_Infected_3d	Keywords	Nuclear pore complex	9	-0.523128	0.00662941	0.0344145	-1.61154	-1.84203
Student's T-test Difference Control_3d_Infected_3d	Keywords	Lipid-binding	9	-0.520535	0.00690376	0.0353192	-1.8915	-1.5355
Student's T-test Difference Control_3d_Infected_3d	Keywords	Amyloplast	12	0.44962	0.00707458	0.0356761	0.345033	0.344633
Student's T-test Difference Control_3d_Infected_3d	Keywords	Chlorophyll biosynthesis	16	0.387967	0.00731652	0.0363765	0.389446	0.3621
Student's T-test Difference Control_3d_Infected_3d	Keywords	Golgi apparatus	28	-0.29362	0.00734246	0.0359985	-1.15665	-1.3134
Student's T-test Difference Control_3d_Infected_3d	Keywords	Diaminopimelate biosynthesis	6	0.631645	0.00741473	0.0358548	0.928741	0.930354
Student's T-test Difference Control_3d_Infected_3d	Keywords	Carbohydrate metabolism	41	0.242688	0.00743585	0.035471	-0.0443159	0.146243
Student's T-test Difference Control_3d_Infected_3d	Keywords	Aromatic amino acid biosynthesis	33	0.267745	0.00799761	0.0376421	0.0297178	0.171399
Student's T-test Difference Control_3d_Infected_3d	Keywords	Transcription	90	-0.162322	0.00841763	0.0390977	-0.876269	-0.675003
Student's T-test Difference Control_3d_Infected_3d	Keywords	Metal-binding	451	0.0763111	0.00848661	0.0389062	-0.370896	-0.0875206
Student's T-test Difference Control_3d_Infected_3d	Keywords	Thiol protease inhibitor	4	-0.753549	0.00908321	0.0411073	-2.36163	-1.99135
Student's T-test Difference Control_3d_Infected_3d	Keywords	Ribosomal protein	183	-0.112538	0.0101282	0.0452566	-0.735709	-0.850866
Student's T-test Difference Control_3d_Infected_3d	Keywords	Actin-binding	4	-0.738816	0.0105307	0.0464669	-2.12293	-2.07148
Student's T-test Difference Control_5d_Infected_5d	Keywords	Cytoplasm	137	-0.382384	2.5854e-14	9.12648e-12	-1.47303	-1.46653
Student's T-test Difference Control_5d_Infected_5d	Keywords	Plastid	336	0.200206	1.27182e-09	2.24477e-07	0.184379	0
Student's T-test Difference Control_5d_Infected_5d	Keywords	Chloroplast	297	0.208695	2.18086e-09	2.56615e-07	0.217321	0
Student's T-test Difference Control_5d_Infected_5d	Keywords	Proteasome	34	-0.592175	2.51741e-09	2.22162e-07	-1.92653	-2.14219
Student's T-test Difference Control_5d_Infected_5d	Keywords	Mitochondrion inner membrane	36	-0.512009	1.1491e-07	8.11263e-06	-1.634	-1.64899
Student's T-test Difference Control_5d_Infected_5d	Keywords	Transport	281	-0.187868	1.50747e-07	8.86892e-06	-0.782631	-0.532832
Student's T-test Difference Control_5d_Infected_5d	Keywords	Transit peptide	306	0.180067	1.66148e-07	8.37858e-06	0.124166	0
Student's T-test Difference Control_5d_Infected_5d	Keywords	Disulfide bond	108	-0.247693	1.08906e-05	0.000480548	-1.15919	-0.7332
Student's T-test Difference Control_5d_Infected_5d	Keywords	Cytoplasmic vesicle	12	-0.721924	1.49375e-05	0.00058588	-2.52704	-2.62107
Student's T-test Difference Control_5d_Infected_5d	Keywords	Ubiquinone	14	-0.667434	1.54359e-05	0.000544887	-2.11136	-2.20816
Student's T-test Difference Control_5d_Infected_5d	Keywords	Glycolysis	35	-0.416547	2.10701e-05	0.000676159	-1.51066	-1.5457
Student's T-test Difference Control_5d_Infected_5d	Keywords	RNA-binding	231	0.165801	2.31049e-05	0.00067967	0.083583	0
Student's T-test Difference Control_5d_Infected_5d	Keywords	S-adenosyl-L-methionine	38	0.392382	3.00639e-05	0.00081635	0.639348	0.682196
Student's T-test Difference Control_5d_Infected_5d	Keywords	Mitochondrion	83	-0.263313	3.89912e-05	0.000983136	-1.06605	-1.0911
Student's T-test Difference Control_5d_Infected_5d	Keywords	Initiation factor	31	-0.411712	7.54208e-05	0.0017749	-1.37995	-1.51144
Student's T-test Difference Control_5d_Infected_5d	Keywords	Glycoprotein	47	-0.328951	0.000101931	0.00224886	-1.2687	-1.19842
Student's T-test Difference Control_5d_Infected_5d	Keywords	Endoplasmic reticulum	58	-0.290306	0.000142392	0.00295672	-1.18685	-1.12495
Student's T-test Difference Control_5d_Infected_5d	Keywords	Hydrogen ion transport	37	-0.356026	0.000186457	0.00365664	-1.1187	-1.12727
Student's T-test Difference Control_5d_Infected_5d	Keywords	Golgi apparatus	28	-0.408312	0.000189569	0.00352199	-1.56048	-1.46116
Student's T-test Difference Control_5d_Infected_5d	Keywords	Lipoprotein	21	-0.466144	0.000220946	0.0038997	-1.52592	-1.60123
Student's T-test Difference Control_5d_Infected_5d	Keywords	ER-Golgi transport	19	-0.461963	0.000495995	0.00833744	-1.62689	-1.49164
Student's T-test Difference Control_5d_Infected_5d	Keywords	Microtubule	10	-0.632788	0.000529634	0.00849822	-2.66397	-2.93523
Student's T-test Difference Control_5d_Infected_5d	Keywords	rRNA-binding	35	0.329274	0.000773474	0.0118711	0.52504	0.996901
Student's T-test Difference Control_5d_Infected_5d	Keywords	Direct protein sequencing	26	-0.371328	0.00106845	0.0157151	-1.58308	-1.35537
Student's T-test Difference Control_5d_Infected_5d	Keywords	Ion transport	67	-0.230111	0.00120892	0.01707	-0.857713	-0.819101
Student's T-test Difference Control_5d_Infected_5d	Keywords	Plant defense	10	-0.585457	0.00134542	0.0182667	-2.62867	-2.72155
Student's T-test Difference Control_5d_Infected_5d	Keywords	Respiratory chain	18	-0.422575	0.00192615	0.0251826	-1.40643	-1.3335
Student's T-test Difference Control_5d_Infected_5d	Keywords	Tryptophan biosynthesis	15	0.457532	0.00216501	0.0272946	0.881509	1.26687
Student's T-test Difference Control_5d_Infected_5d	Keywords	Membrane	680	-0.074759	0.00223178	0.0271662	-0.518228	-0.314933
Student's T-test Difference Control_5d_Infected_5d	Keywords	Protein transport	77	-0.201714	0.00238501	0.0280636	-0.910002	-0.518294
Student's T-test Difference Control_5d_Infected_5d	Keywords	Peroxisome	10	-0.552831	0.00246636	0.0280847	-2.02783	-1.49417
Student's T-test Difference Control_5d_Infected_5d	Keywords	Protease inhibitor	8	-0.610284	0.00278942	0.0307708	-2.82731	-2.9744
Student's T-test Difference Control_5d_Infected_5d	Keywords	tRNA processing	14	0.460497	0.00286162	0.0306107	0.779062	0.588059
Student's T-test Difference Control_5d_Infected_5d	Keywords	Ubl conjugation pathway	30	-0.315187	0.00286779	0.0297744	-1.20512	-1.33207
Student's T-test Difference Control_5d_Infected_5d	Keywords	Transcription	90	0.179447	0.00354229	0.0357266	0.0675775	0
Student's T-test Difference Control_5d_Infected_5d	Keywords	Tricarboxylic acid cycle	17	-0.40234	0.00410377	0.0402398	-1.37861	-1.20217
Student's T-test Difference Control_5d_Infected_5d	Keywords	Plastid outer membrane	12	0.477852	0.00415913	0.0396804	0.581332	0.586084
Student's T-test Difference Control_7d_Infected_7d	Keywords	Plastid	336	0.305237	2.27792e-20	8.04105e-18	-0.128739	0.0853163
Student's T-test Difference Control_7d_Infected_7d	Keywords	Chloroplast	297	0.321017	3.6819e-20	6.49856e-18	-0.0992595	0.118432
Student's T-test Difference Control_7d_Infected_7d	Keywords	Transit peptide	306	0.254468	1.46492e-13	1.72373e-11	-0.186765	0
Student's T-test Difference Control_7d_Infected_7d	Keywords	Nucleus	240	-0.270565	2.13129e-12	1.88086e-10	-1.27443	-1.26477
Student's T-test Difference Control_7d_Infected_7d	Keywords	Endoplasmic reticulum	58	-0.501003	5.39494e-11	3.80883e-09	-1.84972	-1.61482
Student's T-test Difference Control_7d_Infected_7d	Keywords	Thylakoid	99	0.363323	6.40343e-10	3.76735e-08	-0.0131542	0.153566
Student's T-test Difference Control_7d_Infected_7d	Keywords	Protein transport	77	-0.39235	3.55622e-09	1.79335e-07	-1.63739	-1.68643
Student's T-test Difference Control_7d_Infected_7d	Keywords	Chromosome	37	-0.560972	4.02815e-09	1.77742e-07	-1.85489	-1.9773
Student's T-test Difference Control_7d_Infected_7d	Keywords	Photosystem II	49	0.416835	5.10155e-07	2.00094e-05	0.0788886	0.193334
Student's T-test Difference Control_7d_Infected_7d	Keywords	ER-Golgi transport	19	-0.656663	7.54057e-07	2.66182e-05	-2.37878	-2.20182
Student's T-test Difference Control_7d_Infected_7d	Keywords	DNA-binding	115	-0.254541	3.21962e-06	0.000103321	-1.17452	-1.27217
Student's T-test Difference Control_7d_Infected_7d	Keywords	Photosynthesis	114	0.23807	1.44704e-05	0.00042567	-0.255708	0.0389671
Student's T-test Difference Control_7d_Infected_7d	Keywords	Nucleosome core	24	-0.504287	1.98278e-05	0.000538402	-1.6203	-1.63658
Student's T-test Difference Control_7d_Infected_7d	Keywords	Signal	282	-0.151467	2.25863e-05	0.000569498	-1.08608	-0.575469
Student's T-test Difference Control_7d_Infected_7d	Keywords	Cytoplasm	137	-0.207482	3.62761e-05	0.000853698	-1.00642	-1.04617
Student's T-test Difference Control_7d_Infected_7d	Keywords	rRNA-binding	35	0.40149	4.19917e-05	0.000926443	0.0409975	0.209401
Student's T-test Difference Control_7d_Infected_7d	Keywords	Transport	281	-0.139796	9.4321e-05	0.00195855	-0.991959	-0.721
Student's T-test Difference Control_7d_Infected_7d	Keywords	Cytoplasmic vesicle	12	-0.649664	9.89492e-05	0.0019405	-2.34991	-2.18239
Student's T-test Difference Control_7d_Infected_7d	Keywords	Chromophore	36	0.374786	0.000105531	0.00196065	0.0448363	0.17225
Student's T-test Difference Control_7d_Infected_7d	Keywords	mRNA transport	10	-0.688382	0.00016538	0.00291895	-2.58066	-2.95854
Student's T-test Difference Control_7d_Infected_7d	Keywords	Disulfide bond	108	-0.206712	0.000244453	0.00410914	-1.17192	-0.907817
Student's T-test Difference Control_7d_Infected_7d	Keywords	Chlorophyll	34	0.357492	0.000323949	0.00519791	0.0239096	0.159549
Student's T-test Difference Control_7d_Infected_7d	Keywords	Methylation	15	-0.52187	0.000473952	0.00727413	-1.81688	-1.68463
Student's T-test Difference Control_7d_Infected_7d	Keywords	Glycolysis	35	-0.341144	0.000500377	0.00735971	-1.53986	-1.59046
Student's T-test Difference Control_7d_Infected_7d	Keywords	Nuclear pore complex	9	-0.66613	0.000543364	0.0076723	-2.52408	-2.93816
Student's T-test Difference Control_7d_Infected_7d	Keywords	Mitochondrion inner membrane	36	-0.318105	0.000998002	0.0135498	-1.21312	-1.25169
Student's T-test Difference Control_7d_Infected_7d	Keywords	Golgi apparatus	28	-0.359271	0.00103213	0.0134941	-1.56121	-1.45409
Student's T-test Difference Control_7d_Infected_7d	Keywords	Aromatic amino acid biosynthesis	33	-0.324023	0.00132318	0.0166816	-1.44776	-1.34447
Student's T-test Difference Control_7d_Infected_7d	Keywords	Porphyrin biosynthesis	13	0.496984	0.00193912	0.0236038	0.361525	0.2173
Student's T-test Difference Control_7d_Infected_7d	Keywords	Chlorophyll biosynthesis	16	0.444034	0.0021342	0.0251124	0.251818	0.369883
Student's T-test Difference Control_7d_Infected_7d	Keywords	Photosystem I	43	0.265906	0.00266642	0.0303628	-0.103776	-0.0247676
Student's T-test Difference Control_7d_Infected_7d	Keywords	Transmembrane	570	0.0784693	0.0028056	0.0309493	-0.520439	-0.224076
Student's T-test Difference Control_7d_Infected_7d	Keywords	Mitochondrion	83	-0.189777	0.0030537	0.0326654	-0.956697	-0.809824
Student's T-test Difference Control_7d_Infected_7d	Keywords	Proteasome	34	-0.294149	0.00309335	0.0321163	-1.21952	-1.17631
Student's T-test Difference Control_7d_Infected_7d	Keywords	Microtubule	10	-0.536705	0.00331619	0.0334462	-2.23839	-2.49864
Student's T-test Difference Control_7d_Infected_7d	Keywords	Lipid-binding	9	-0.56557	0.00332125	0.0325667	-2.69113	-2.62233
Student's T-test Difference Control_7d_Infected_7d	Keywords	Thiamine biosynthesis	7	0.63918	0.00341783	0.0326079	0.684118	0.633834
Student's T-test Difference Control_7d_Infected_7d	Keywords	Oxylipin biosynthesis	13	-0.46852	0.00347916	0.0323196	-1.94464	-1.4574
Student's T-test Difference Control_7d_Infected_7d	Keywords	One-carbon metabolism	10	-0.525087	0.00406302	0.0367756	-1.97671	-1.69471
Student's T-test Difference PK_Control_3d_PK_Infected_3d	Keywords	Signal	282	-0.181004	3.00439e-07	0.000106055	-1.08605	-0.595911
Student's T-test Difference PK_Control_3d_PK_Infected_3d	Keywords	Disulfide bond	108	-0.266174	1.7679e-06	0.000312035	-1.41384	-0.90516
Student's T-test Difference PK_Control_3d_PK_Infected_3d	Keywords	Nucleosome core	24	-0.416756	0.000360532	0.0424226	-1.93527	-1.19399
Student's T-test Difference PK_Control_5d_PK_Infected_5d	Keywords	Thylakoid	99	0.426347	1.4504e-13	5.11991e-11	0.676114	0.639265
Student's T-test Difference PK_Control_5d_PK_Infected_5d	Keywords	Signal	282	-0.258985	1.52429e-13	2.69037e-11	-1.33693	-0.614676
Student's T-test Difference PK_Control_5d_PK_Infected_5d	Keywords	Disulfide bond	108	-0.293546	1.10254e-07	1.29732e-05	-1.64432	-1.06831
Student's T-test Difference PK_Control_5d_PK_Infected_5d	Keywords	Photosynthesis	114	0.267008	7.15091e-07	6.31068e-05	0.235521	0.306282
Student's T-test Difference PK_Control_5d_PK_Infected_5d	Keywords	Photosystem II	49	0.382094	2.70063e-06	0.000190664	0.526194	0.607367
Student's T-test Difference PK_Control_5d_PK_Infected_5d	Keywords	Plastid	336	0.132782	4.12191e-05	0.00242506	-0.127381	0
Student's T-test Difference PK_Control_5d_PK_Infected_5d	Keywords	Chlorophyll	34	0.399231	4.27093e-05	0.00215377	0.277327	0.588401
Student's T-test Difference PK_Control_5d_PK_Infected_5d	Keywords	Chromophore	36	0.384896	4.93561e-05	0.00217784	0.26192	0.576533
Student's T-test Difference PK_Control_5d_PK_Infected_5d	Keywords	Chloroplast	297	0.130764	0.000134357	0.00526977	-0.127685	0
Student's T-test Difference PK_Control_5d_PK_Infected_5d	Keywords	DNA-binding	115	0.202931	0.000154603	0.00545747	0.101414	0
Student's T-test Difference PK_Control_5d_PK_Infected_5d	Keywords	Ribonucleoprotein	225	-0.143807	0.000221653	0.00711304	-0.779764	0
Student's T-test Difference PK_Control_5d_PK_Infected_5d	Keywords	Glycoprotein	47	-0.304613	0.00024763	0.00728444	-1.59756	-1.18596
Student's T-test Difference PK_Control_5d_PK_Infected_5d	Keywords	Plastoquinone	14	0.549211	0.000292054	0.0079304	0.940981	0.651899
Student's T-test Difference PK_Control_5d_PK_Infected_5d	Keywords	Secreted	53	-0.27695	0.000407306	0.0102699	-1.67368	-0.950652
Student's T-test Difference PK_Control_5d_PK_Infected_5d	Keywords	Amyloplast	12	-0.574004	0.0004551	0.01071	-1.93806	-2.09951
Student's T-test Difference PK_Control_5d_PK_Infected_5d	Keywords	Photorespiration	6	0.801126	0.000534752	0.011798	1.75183	1.68495
Student's T-test Difference PK_Control_5d_PK_Infected_5d	Keywords	Ribosomal protein	183	-0.140557	0.0010579	0.021967	-0.791516	0
Student's T-test Difference PK_Control_5d_PK_Infected_5d	Keywords	Quinone	12	0.534519	0.00109575	0.0214889	0.850417	0.651899
Student's T-test Difference PK_Control_5d_PK_Infected_5d	Keywords	Photosystem I	43	0.270432	0.00184791	0.0343323	0.104768	0.443333
Student's T-test Difference PK_Control_5d_PK_Infected_5d	Keywords	Calvin cycle	9	0.576329	0.00229066	0.0404301	1.2416	0.996467
Student's T-test Difference PK_Control_5d_PK_Infected_5d	Keywords	Nucleosome core	24	0.349291	0.00259365	0.043598	0.586629	0.608692
Student's T-test Difference PK_Control_5d_PK_Infected_5d	Keywords	Oxylipin biosynthesis	13	-0.473085	0.00263777	0.0423242	-2.46923	-1.62091
Student's T-test Difference PK_Control_7d_PK_Infected_7d	Keywords	Signal	282	-0.255872	2.77809e-13	9.80665e-11	-1.15081	-0.568184
Student's T-test Difference PK_Control_7d_PK_Infected_7d	Keywords	Thylakoid	99	0.375467	7.16857e-11	1.26525e-08	0.557698	0.5759
Student's T-test Difference PK_Control_7d_PK_Infected_7d	Keywords	Plastid	336	0.174786	6.51874e-08	7.67039e-06	0.00955395	0
Student's T-test Difference PK_Control_7d_PK_Infected_7d	Keywords	Photosynthesis	114	0.288154	8.50639e-08	7.50689e-06	0.31899	0.517916
Student's T-test Difference PK_Control_7d_PK_Infected_7d	Keywords	Photosystem II	49	0.403117	7.18516e-07	5.07272e-05	0.561572	0.643267
Student's T-test Difference PK_Control_7d_PK_Infected_7d	Keywords	Chloroplast	297	0.169296	7.4515e-07	4.38397e-05	0.00275077	0
Student's T-test Difference PK_Control_7d_PK_Infected_7d	Keywords	Glycoprotein	47	-0.387246	3.09754e-06	0.000156205	-1.3579	-0.94641
Student's T-test Difference PK_Control_7d_PK_Infected_7d	Keywords	Disulfide bond	108	-0.224251	4.89831e-05	0.00216138	-1.1905	-0.446841
Student's T-test Difference PK_Control_7d_PK_Infected_7d	Keywords	Chlorophyll	34	0.388667	6.64475e-05	0.00260622	0.448695	0.618418
Student's T-test Difference PK_Control_7d_PK_Infected_7d	Keywords	Secreted	53	-0.308017	8.26933e-05	0.00291907	-1.56714	-1.05817
Student's T-test Difference PK_Control_7d_PK_Infected_7d	Keywords	Calvin cycle	9	0.737661	9.30838e-05	0.00298714	1.26799	1.26003
Student's T-test Difference PK_Control_7d_PK_Infected_7d	Keywords	Quinone	12	0.623803	0.000136477	0.00401469	0.9525	1.14652
Student's T-test Difference PK_Control_7d_PK_Infected_7d	Keywords	Chromophore	36	0.348877	0.000230396	0.00625613	0.363508	0.584734
Student's T-test Difference PK_Control_7d_PK_Infected_7d	Keywords	Lipid metabolism	73	-0.238885	0.000352612	0.00889085	-0.981453	-0.332616
Student's T-test Difference PK_Control_7d_PK_Infected_7d	Keywords	Mitochondrion inner membrane	36	-0.333506	0.000430172	0.0101234	-1.30941	-0.91655
Student's T-test Difference PK_Control_7d_PK_Infected_7d	Keywords	Magnesium	140	0.160592	0.000980613	0.0216348	0.111219	0
Student's T-test Difference PK_Control_7d_PK_Infected_7d	Keywords	Fatty acid metabolism	49	-0.268051	0.000981884	0.0203885	-1.1278	-0.397619
Student's T-test Difference PK_Control_7d_PK_Infected_7d	Keywords	Calcium	68	-0.222977	0.00127643	0.0250323	-1.20095	0
Student's T-test Difference PK_Control_7d_PK_Infected_7d	Keywords	Plastoquinone	14	0.483615	0.00140644	0.0261302	0.620536	1.00517
Student's T-test Difference PK_Control_7d_PK_Infected_7d	Keywords	Endoplasmic reticulum	58	-0.234397	0.00173872	0.0306884	-1.06562	0
Student's T-test Difference PK_Control_7d_PK_Infected_7d	Keywords	Pyridoxal phosphate	51	0.249481	0.00175713	0.0295364	0.418438	0
Student's T-test Difference PK_Control_7d_PK_Infected_7d	Keywords	Peroxidase	43	-0.270136	0.0018466	0.0296296	-1.46336	-0.561724
Student's T-test Difference PK_Control_7d_PK_Infected_7d	Keywords	Photorespiration	6	0.715983	0.00194633	0.0298719	1.12241	1.28763
Student's T-test Difference PK_Control_7d_PK_Infected_7d	Keywords	Translocase	46	0.252306	0.00263975	0.0388263	0.185575	0.00333373
Student's T-test Difference PK_Control_7d_PK_Infected_7d	Keywords	Lectin	5	-0.745016	0.00324594	0.0458327	-2.19213	-1.97333
Student's T-test Difference PK_Control_7d_PK_Infected_7d	Keywords	Ubiquinone	14	-0.440486	0.0036312	0.0493006	-1.46142	-1.41653
