## Supplemental Table S5 for "A fungal effector targets the chloroplast to support biotrophy by balancing disease and plant health"

### Sheet: Primers
Primer name	Primer sequence	Description
UMAG_05928_KO1	cgaggacaccagcttcaaag	Knockout of UMAG_05928 in U.maydis
UMAG_05928_KO2	aactgtgcttcaatcgctgcccttaagtagattcgcgcctc
UMAG_05928_KO5	tagcacacgactcacatctgaatgatgctttctcggctgc
UMAG_05928_KO6	gccggtttgagtctctctag
UMAG_05928_KO7_Nested	cgccgaattaggaagggtatg
UMAG_05928_KO8_Nested	acacaggacgctggttattg
UMAG_05928_SBF	gtgatccattccgacatgcc	To amplify UMAG_05928 Southern blot probe
UMAG_05928_SBR	cttcgtcttgtcagctcgtg
UMAG_05926-05928_KO1	cgaggacaccagcttcaaag	Knockout of UMAG_05926-UMAG_05928 cluster
UMAG_05926-05928_KO2	aactgtgcttcaatcgctgcccttaagtagattcgcgcctc
UMAG_05926-05928_KO5	tagcacacgactcacatctgactgatgtgcattctcgacg
UMAG_05926-05928_KO6	gtgctgaatgatctcctgcg
UMAG_05926-05928_KO7_Nested	gagtttacgcttgtgggctg
UMAG_05926-05928_KO8_Nested	agacagatggagctagcagg
Hyg_F	cagatgtgagtcgtgtgcta	To amplify hygromycin B cassette
Hyg_R	gcagcgattgaagcacagtt
Hyg check 1	ctcgtccgaatcttacccac	hygromycin B cassette integration checking primer
Hyg check 2	tcaactttcatcgtgcccag	hygromycin B cassette integration checking primer
noctp_F	atgcaggtaccatggagggtaacccgggtg	kpnI cut site in primer to clone UmPce3 without the chloroplast transit peptide
noctp_R	atgcaactagtaactggcctaagtgaccttgg	SpeI cut site in primer
UmPce3_F_Nluc	tacccactcagtgatgacagacggaactcttcc	Primers include a DraIII cut site to be cloned in 2C Cluc plasmid
UmPce3_R_Nluc	tagtcacatggtgaactggcctaagtgaccttg
AtRH3_F_Cluc	tacccactcagtgatgaccttgacggcgacaac	Primers include a DraIII cut site to be cloned in 2B Cluc plasmid
AtRH3_R_Cluc	tagtcacatggtgaaatcctctcttatcaggacaatc
UMAG_05928_qpcrF	cgcgctcttttgcagactcg	qPCR primer for expression of UMAG_05928
UMAG_05928_qpcrR	ggtacccgggcaagtgaagg
UMSyf1_frw	cattgctgcttcggctctgg	qPCR primer for house keeping gene Umag_03842
UMSyf1_rev	ggtgctggctgcaacgaatg
Tubulin_qpcrF	tggcatcaactttcattgga	Gu et al., 2014	Gu, L., Xu, T., Lee, K., Lee, K. H., & Kang, H. (2014). A chloroplast-localized DEAD-box RNA helicase AtRH3 is essential for intron splicing and plays an important role in the growth and stress response in Arabidopsis thaliana. Plant Physiology and Biochemistry, 82, 309–318.					as they are special with one step qPCR, that has to be in the MM section
Tubulin_qpcrR	atgttgctctccgcttctgt	Gu et al., 2014	Gu, L., Xu, T., Lee, K., Lee, K. H., & Kang, H. (2014). A chloroplast-localized DEAD-box RNA helicase AtRH3 is essential for intron splicing and plays an important role in the growth and stress response in Arabidopsis thaliana. Plant Physiology and Biochemistry, 82, 309–318.
TrnK_qpcrF	gggttgctaactcaacggtag	Gu et al., 2014	Gu, L., Xu, T., Lee, K., Lee, K. H., & Kang, H. (2014). A chloroplast-localized DEAD-box RNA helicase AtRH3 is essential for intron splicing and plays an important role in the growth and stress response in Arabidopsis thaliana. Plant Physiology and Biochemistry, 82, 309–318.
Trnk_qpcrR	tgggttgcccgggactcg	Gu et al., 2014	Gu, L., Xu, T., Lee, K., Lee, K. H., & Kang, H. (2014). A chloroplast-localized DEAD-box RNA helicase AtRH3 is essential for intron splicing and plays an important role in the growth and stress response in Arabidopsis thaliana. Plant Physiology and Biochemistry, 82, 309–318.
PsaA_qpcrF	tggctccgcgatttcttatgg	PsaA
PsaA_qpcrR	tcttgccaataaccacgccc	PsaA
PsbA_qpcrF	tggctccgcgatttcttatgg	PsbA
PsbA_qpcrR	tcttgccaataaccacgccc	PsbA
RbcL_qpcrF	tgcctgctttgaccgagatc	RbcL
RbcL_qpcrR	ctccatttgcaagcttcacgg	RbcL
RbcS_qpcrF	acactcccggatactacgatgg	RbcS
RbcS_qpcrR	tgcattggacttgacgggtg	RbcS
Rh3b for	aacgaggagctcgccattg	primers for RH3b wt
Rh3b rev	gttggatgttgcccgcttag
mu1	gcctccatttcgtcgaatccc	primers for rh3b-1 mu transposon together with Rh3b-for
mu2	gcctctatttcgtcgaatccg

### Sheet: Plasmids
Plasmid	Plasmid description	Source
pBASTA-3HA	Plasmid with overexpression 35S promoter and 3HA tag	Huang et al., 2021	Huang W, Wu Z, Tian H, Li X, Zhang Y. Arabidopsis CALMODULIN-BINDING PROTEIN 60b plays dual roles in plant immunity. Plant Commun. 2021 Jun 17;2(6):100213.
pBASTA-35S-UmPce3-3HA	Plasmid used to transform and express UmPce3-3HA in A. thaliana	This study	provided by Genewiz
pBASTA-35S-UmPce3noctp-3HA	Plasmid used to transform and express UmPce3-3HA with no putative chloroplast transit peptide in A. thaliana	This study
pBASTA- 35S-2HA-mGFP5	Plasmid with overexpression 35S promoter and GFP tag	modified Huang et al., 2021
pBASTA-35S-UmPce3-2HA-mGFP5	Plasmid used to transform and express UmPce3-2HA-mGFP5 in A. thaliana	This study
pCAMBIA-1300-Vector2B	Plasmid with overexpression 35S promoter and C terminal of luciferase enzyme	Ao et al., 2021	Ao K, Tong M, Li L, Lüdke D, Lipka V, Chen S, Wiermer M, Li X. SCFSNIPER7 controls protein turnover of unfoldase CDC48A to promote plant immunity. New Phytol. 2021 Mar;229(5):2795-2811.
pCAMBIA-1300-Vector2C	Plasmid with overexpression 35S promoter and N terminal of luciferase enzyme	Ao et al., 2022	Ao K, Tong M, Li L, Lüdke D, Lipka V, Chen S, Wiermer M, Li X. SCFSNIPER7 controls protein turnover of unfoldase CDC48A to promote plant immunity. New Phytol. 2021 Mar;229(5):2795-2811.
pCAMBIA-AtRH3-Cluc	Plasmid for infiltration in N. benthamiana for luciferase assay	This study
pCAMBIA-ZmRH3b-Cluc	Plasmid for infiltration in N. benthamiana for luciferase assay	This study	provided by Genewiz
pCAMBIA-UmPce3-Nluc	Plasmid for infiltration in N. benthamiana for luciferase assay	This study
pCAMBIA-UmPce3noctp-Nluc	Plasmid for infiltration in N. benthamiana for luciferase assay	This study
p35S-mNeon-HA	Plasmid with overexpression 35S promoter, mNeon tag and HA tag	Wu et al., 2019	Wu Z, Li M, Dong OX, Xia S, Liang W, Bao Y, Wasteneys G, Li X. Differential regulation of TNL-mediated immune signaling by redundant helper CNLs. New Phytol. 2019 Apr;222(2):938-953.
p35S-UmPce3-mNeon-HA	Plasmid used to transform and express UmPce3-mNeon-HA in A. thaliana	This study
pIC19RHL	Amplification of hygromycin B resistance for Ustilago maydis	Wang et al 1988	Wang, J., Holden, D.W., Leong, S.A. (1988) Gene transfer system for the phytopathogenic fungus Ustilago maydis. Proc Natl Acad Sci USA 85: 865–869

### Sheet: Strains
Organism	Strain	Description	Comment	Source
Ustilago maydis	wt-001	a2b2 (518)
	wt-002	a1b1 (521)
	UMAG_05928 #62	knockout of UMAG_05928 in the 001 background
	UMAG_05928 #64	knockout of UMAG_05928 in the 002 background
	UMAG_05926-05928 #13	knockout of the cluster UMAG_05926-UMAG_05928 in the 001 background
	UMAG_05926-05928 #12	knockout of the cluster UMAG_05926-UMAG_05928 in the 002 background
Hyaloperonospora arabidopsidis	Noco2	wt
Agrobacterium tumefaciens	GV3101	wt
	pBASTA-35S-UmPce3-3HA	For floral dip transformation of A. thaliana to create transgenic lines expressing UmPce3
	pBASTA-35S-UmPce3noctp-3HA	For floral dip transformation of A. thaliana to create transgenic lines expressing UmPce3
	pBASTA-35S-UmPce3-2HA-mGFP5	For floral dip transformation of A. thaliana to create transgenic lines expressing UmPce3
	pCAMBIA-AtRH3-Cluc	To test interaction between AtRH3 and UmPce3 in split luciferase assay
	pCAMBIA-ZmRH3b-Cluc	To test interaction between ZmRH3b and UmPce3 in split luciferase assay
	pCAMBIA-UmPce3-Nluc	To test interaction between AtRH3 and UmPce3 in split luciferase assay
	pCAMBIA-UmPce3noctp-Nluc	To test interaction between AtRH3 and UmPce3 with no CTP in split luciferase assay
	pCAMBIA-MPK4-Nluc	Positive control for Split Luciferase assay		Thulasi Devendrakumar et al., 2019	Thulasi Devendrakumar K, Copeland C, Li X. The proteasome regulator PTRE1 contributes to the turnover of SNC1 immune receptor. Mol Plant Pathol. 2019 Nov;20(11):1566-1573.
	pCAMBIA-MKK6-Cluc	Positive control for Split Luciferase assay		Thulasi Devendrakumar et al., 2019	Thulasi Devendrakumar K, Copeland C, Li X. The proteasome regulator PTRE1 contributes to the turnover of SNC1 immune receptor. Mol Plant Pathol. 2019 Nov;20(11):1566-1573.
	p35S-UmPce3-mNeon-HA	For floral dip transformation of A. thaliana to create transgenic lines expressing UmPce3
Nicotiana benthamiana	LAB360	wt for transient gene expression
Arabidopsis thaliana	Columbia Col-0	wt
	11-3	UmPce3-2HA-mGFP5
	17-1	UmPce3-2HA-mGFP5	UmPce3-1
	3-2	UmPce3-mNeon-HA	UmPce3-2
	11-7, 11-8, 11-9	UmPce3-3HA	For IPMS and for 3HA tagged control
